# 3D model of mouse embryonic pancreas and endocrine compartment using stem cell-derived mesoderm and pancreatic progenitors

**DOI:** 10.1101/2022.10.11.511696

**Authors:** Shlomit Edri, Vardit Rosenthal, Or Ginsburg, Abigail Newman Frisch, Christophe E. Pierreux, Nadav Sharon, Shulamit Levenberg

**Author notes:** Corresponding authors: Shlomit Edri and Shulamit Levenberg.

## Abstract

The developing mouse pancreas is surrounded by mesoderm compartments providing signals that induce pancreas formation. Most pancreatic organoid protocols lack this mesoderm niche and only partially capture the pancreatic cell repertoire. This work aimed to generate pancreatic aggregates by differentiating mouse embryonic stem cells (mESCs) into mesoderm progenitors (MPS) and pancreas progenitors (PPs), without using extracellular matrix substitutes. First, mESCs were differentiated into epiblast stem cells (EpiSCs) to enhance the PP differentiation rate. Next, PPs and MPs aggregated together giving rise to various pancreatic cell types, including endocrine, acinar, and ductal cells, and to endothelial cells. Single-cell RNA sequencing analysis revealed a larger endocrine population within the PP+MP aggregates, as compared to PPs alone or PPs in Matrigel aggregates. The PP+MP aggregate gene expression signatures and its endocrine population percentage closely resembled those of the endocrine population found in the mouse embryonic pancreas, which holds promise for studying pancreas development.
