## Supplementary material for "3D model of mouse embryonic pancreas and endocrine compartment using stem cell-derived mesoderm and pancreatic progenitors": Table S3

### Sheet: informative_genes_MI_023
	Genes	MI
1	Cdkn1c	0.901999
2	Gm42418	0.89769
3	Meg3	0.866595
4	Dlk1	0.811302
5	Mfap2	0.729305
6	Ckb	0.685653
7	Col3a1	0.655651
8	Fabp7	0.655357
9	Col1a1	0.638536
10	Gpc3	0.615955
11	Sparc	0.594753
12	Mest	0.569271
13	Igf2	0.551636
14	Col1a2	0.544548
15	Lars2	0.541742
16	Malat1	0.536705
17	Dbi	0.536235
18	Anxa2	0.527264
19	Mdk	0.526106
20	H2afz	0.514337
21	6330403K07Rik	0.502572
22	Mt1	0.498717
23	Sfrp1	0.488895
24	Mfap4	0.487776
25	Igfbp2	0.468711
26	Rtn1	0.465864
27	Ptprz1	0.465417
28	Hmgb2	0.464019
29	Ptn	0.463723
30	Slc1a3	0.463088
31	Map2	0.450208
32	Hist1h4d	0.44847
33	Hist1h1e	0.425782
34	Top2a	0.417721
35	Tuba1b	0.417133
36	Odc1	0.41466
37	Tuba1a	0.414597
38	Dcn	0.41283
39	Sparcl1	0.410597
40	Gpm6b	0.409855
41	Spint2	0.409484
42	Gas1	0.406289
43	Birc5	0.402749
44	Tnc	0.401162
45	Fstl1	0.398498
46	Spry2	0.396457
47	Gsn	0.395488
48	Tshz2	0.392095
49	Sox11	0.388291
50	Hist1h1b	0.384989
51	Lgals1	0.380262
52	Csrp2	0.378609
53	Rpl22l1	0.377978
54	Phgdh	0.37411
55	Fabp5	0.374055
56	Cxcl12	0.37286
57	Gpm6a	0.367942
58	Mgst1	0.367524
59	Syt11	0.367346
60	Serpine2	0.36217
61	Gapdh	0.362161
62	Smoc2	0.361647
63	Rps27l	0.361529
64	Ank2	0.360545
65	Tcf4	0.359351
66	Uqcrb	0.359278
67	Tubb2b	0.349352
68	Igfbp4	0.344052
69	Hspa5	0.342643
70	Cyba	0.340737
71	Tmsb4x	0.339889
72	Tpd52	0.338247
73	Krt18	0.337482
74	Ier2	0.337432
75	Nes	0.337082
76	H1f0	0.335907
77	Jund	0.334139
78	Cdca8	0.330847
79	Basp1	0.327743
80	Cdk1	0.327016
81	Epcam	0.324784
82	Jam2	0.323998
83	Krt8	0.322806
84	Ifitm1	0.321792
85	Smc2	0.32084
86	Smc4	0.31994
87	Txn1	0.319932
88	Nfix	0.318301
89	Cald1	0.315333
90	Rrm2	0.314799
91	Reep5	0.314039
92	Gpx1	0.313461
93	Cks1b	0.312844
94	Jun	0.312297
95	Cks2	0.310665
96	B2m	0.310214
97	H2afx	0.309893
98	Ccnd2	0.308597
99	Ube2c	0.307709
100	Arpc1b	0.307411
101	Ctsb	0.307034
102	Alad	0.306072
103	Grb10	0.306014
104	Pcolce	0.305205
105	Zbtb20	0.304874
106	Spc24	0.303993
107	Hotairm1	0.303938
108	Cspg5	0.303683
109	S100a6	0.303401
110	Mki67	0.303368
111	Nrxn1	0.302106
112	Gap43	0.301852
113	Npas3	0.30139
114	Nfia	0.301353
115	Bex4	0.301145
116	Mt2	0.300854
117	Rpl26	0.299628
118	Eva1b	0.299264
119	Fbln1	0.299255
120	Col6a1	0.299237
121	Ly6e	0.298592
122	Cpe	0.298204
123	Prc1	0.295824
124	Fos	0.295478
125	Spc25	0.29441
126	Ldhb	0.294327
127	Gstm1	0.293844
128	Ddah1	0.293061
129	Epha5	0.292885
130	Ccna2	0.292875
131	Tyms	0.292179
132	Nfib	0.291679
133	Cenpf	0.291442
134	Bgn	0.291358
135	Bex1	0.28979
136	Tpx2	0.286903
137	Tpm1	0.286454
138	Uchl1	0.286226
139	Dclk1	0.28619
140	Eif5a	0.285705
141	Nkain4	0.284538
142	Dek	0.284465
143	Junb	0.284451
144	Osr1	0.284353
145	Yae1d1	0.284138
146	Nusap1	0.283655
147	Anxa5	0.283591
148	Map1b	0.282937
149	Dusp6	0.282479
150	Etv1	0.281296
151	S100a11	0.279788
152	Trib2	0.279127
153	Tk1	0.27899
154	Tmem97	0.278376
155	Cenpa	0.278176
156	Ccnb2	0.277322
157	Ccnb1	0.277207
158	Atp2a2	0.277202
159	Nasp	0.276681
160	Ncam1	0.275897
161	Cd24a	0.275813
162	Cldn3	0.273884
163	Chd7	0.272612
164	Eno1	0.272443
165	Tubb5	0.271369
166	Hoxb8	0.269501
167	Wscd1	0.269132
168	Fbxo5	0.268931
169	Hmga2	0.268329
170	Bambi	0.268257
171	Pmp22	0.267438
172	Cystm1	0.267112
173	Cenpw	0.266832
174	Pbk	0.265871
175	Psat1	0.265804
176	Bex2	0.264945
177	Nnat	0.263893
178	Zfp36l1	0.262411
179	Sox4	0.262164
180	Peg3	0.261691
181	Ezh2	0.261676
182	Cdkn1a	0.261446
183	Ncl	0.260717
184	Mt3	0.260593
185	Tmpo	0.260342
186	Xbp1	0.259753
187	Gmnn	0.259682
188	Ccnd1	0.258792
189	Hist1h1d	0.258
190	Hspe1	0.257863
191	Cnn2	0.257514
192	Meis2	0.257469
193	Sox9	0.257317
194	Hsp90aa1	0.257194
195	Cdca3	0.25694
196	Hes1	0.256852
197	Slc9a3r1	0.256792
198	Slc4a4	0.256425
199	Ldha	0.255192
200	Ccdc34	0.254542
201	Hmgb3	0.254226
202	Tubb6	0.254174
203	Cotl1	0.25397
204	Ezr	0.253918
205	Dusp1	0.253102
206	Cenpe	0.252485
207	Bcas1	0.252406
208	Lmnb1	0.252214
209	Sec11c	0.252042
210	Tfdp1	0.251883
211	Aurkb	0.251722
212	Hist1h3c	0.251461
213	Apoe	0.25134
214	Spon1	0.251324
215	Rrm1	0.25034
216	Aldoc	0.250278
217	Atp1b1	0.250244
218	Anp32e	0.250055
219	Emp3	0.249925
220	Ranbp1	0.249346
221	Btbd17	0.249219
222	Dnajc9	0.248407
223	Spry4	0.248278
224	Igfbp3	0.248067
225	Usp1	0.247802
226	Tmem176b	0.246953
227	Asns	0.246819
228	Sema6d	0.246777
229	Tspan13	0.24674
230	Cenpm	0.246705
231	Fez1	0.246509
232	Gng12	0.246191
233	Mef2c	0.245226
234	Lmo4	0.24504
235	Bub3	0.244988
236	Gm1673	0.244796
237	Cyb5r3	0.244473
238	Nr2f1	0.244443
239	Spry1	0.243583
240	Cdc20	0.243264
241	Limch1	0.243136
242	Higd1a	0.243069
243	Slc25a5	0.242961
244	Esco2	0.242557
245	Col6a2	0.242054
246	Ascl1	0.241066
247	Fgf1	0.240634
248	Prdx6	0.240527
249	Cbr3	0.240223
250	Arl6ip1	0.240202
251	Usp10	0.239831
252	Igf1	0.23976
253	Klf9	0.239497
254	Hmgcs1	0.237817
255	Atad2	0.236951
256	Vamp8	0.236247
257	Lpar1	0.235893
258	App	0.235639
259	Mrps6	0.235256
260	Racgap1	0.234798
261	Slirp	0.23449
262	Shcbp1	0.234056
263	Chchd10	0.233283
264	Plk2	0.233066
265	Cenpv	0.232068
266	Nrp1	0.231949
267	Dctpp1	0.231905
268	Kif11	0.231474
269	Esf1	0.231024
270	Tubb3	0.230727
271	Aplp1	0.230519
272	Tubb4b	0.23037
273	Rassf3	0.230336
